# Characterization of a Novel Transmembrane Activating STING Agonist using Genetically Humanized Mice

**DOI:** 10.1101/2025.07.14.664814

**Authors:** Nobuyo Mizuno, Jinu Abraham, Kevin Jimenez-Perez, Ian Rose, Laura Springgay, Dylan Boehm, Takeshi Ando, Daniel Streblow, Janine Ward, Shannon Miller, Uddav Pandey, Ahmad Junaid, David Joyner, Roshell Muir, Elias K. Haddad, David Burkhart, Omer Rasheed, Victor R. DeFilippis

## Abstract

STING is a pattern recognition receptor that activates type I interferon and proinflammatory responses in addition to unrelated molecular processes following exposure of DNA to the cytosol. Its pharmacologic stimulation enhances vaccine potency and generates effective antitumor responses but clinical trials evaluating STING agonists have not led to approval for human use. STING activation can occur through ligand engagement of either cytosolic or transmembrane protein domains, processes to which distinct cellular phenotypes are attributed. However, the only transmembrane STING agonist identified is human selective and *in vivo* testing in conventional models is not feasible. Here we describe synthesis of novel STING agonists efficacious against allelic variants of the protein. We also describe genetically humanized STING mice and demonstrate their suitability as a model to evaluate *in vivo* responses following exogenous administration of human-selective agonists. Experiments demonstrate that the lead molecule (termed INI3069) functions through binding to the STING transmembrane region and its comparison with conventional agonists reveals significant differences in molecular and immune effects. INI3069 can also enhance antibody responses to co-administered antigens and antitumor responses. This work both represents the first *in vivo* examination of the effects of transmembrane STING agonism and demonstrates efficacy of a potential novel vaccine adjuvant and oncological therapeutic.
