## Supplemental Table 2 Pathway analysis for "Characterization of a Novel Transmembrane Activating STING Agonist using Genetically Humanized Mice"

### Sheet: diABZI_WT_vs_huSTING_
Ingenuity Canonical Pathways	huSTING -log(p-value)	WT -log(p-value)
Hypercytokinemia/chemokinemia in the Pathogenesis of Influenza	15.9	17.6
PRRs in Recognition of Bacteria and Viruses	15	17.2
Macrophages, Fibroblasts and Endothelial Cells in Rheumatoid Arthritis	12.8	13.4
TREM1 Signaling	12.3	8.67
HMGB1 Signaling	11.2	9.91
Cardiac Hypertrophy Signaling (Enhanced)	10.7	8.28
IL-10 Signaling	10.6	7.04
Toll-like Receptor Signaling	10.5	9.32
Hepatic Cholestasis	10.3	8.69
Hepatic Fibrosis Signaling Pathway	8.93	9.31
Colorectal Cancer Metastasis Signaling	8.79	11.3
STAT3 Pathway	8.74	10.9
Breast Cancer Regulation by Stathmin1	8.55	6.28
Activation of IRF by Cytosolic Pattern Recognition Receptors	8.44	10.3
Neuroinflammation Signaling Pathway	8.42	6.99
IL-8 Signaling	8.36	8.5
IL-6 Signaling	8.18	7.68
Erythropoietin Signaling Pathway	8.13	7.5
Coronavirus Pathogenesis Pathway	7.84	10.6
Molecular Mechanisms of Cancer	7.8	8.98
CLEAR Signaling Pathway	7.58	5.97
Hepatic Fibrosis / Hepatic Stellate Cell Activation	7.46	6.01
Th1 and Th2 Activation Pathway	7.45	6.79
IL-17 Signaling	7.43	5.47
Glucocorticoid Receptor Signaling	7.42	5.2
Crosstalk between Dendritic Cells and Natural Killer Cells	7.41	4.72
G-Protein Coupled Receptor Signaling	7.34	5.64
Pyroptosis Signaling Pathway	7.21	5.14
Death Receptor Signaling	6.91	8.01
LXR/RXR Activation	6.88	4.26
Retinoic acid Mediated Apoptosis Signaling	6.85	6.96
HIF1α Signaling	6.6	4.49
Role of Osteoblasts, Osteoclasts and Chondrocytes in Rheumatoid Arthritis	6.58	2.86
p38 MAPK Signaling	6.57	5.45
Production of Nitric Oxide and Reactive Oxygen Species in Macrophages	6.24	10.4
PI3K/AKT Signaling	6.23	6.68
Acute Phase Response Signaling	6.14	6.03
Phagosome Formation	6.04	6.22
CD40 Signaling	6.02	4.22
PPAR Signaling	5.95	5.25
MYC Mediated Apoptosis Signaling	5.94	2.61
Role of PKR in Interferon Induction and Antiviral Response	5.91	6.51
Granulocyte Adhesion and Diapedesis	5.91	3.36
CREB Signaling in Neurons	5.76	4.84
IL-1 Signaling	5.73	3.86
Role of RIG1-like Receptors in Antiviral Innate Immunity	5.72	5.64
Germ Cell-Sertoli Cell Junction Signaling	5.6	7.37
Interferon Signaling	5.6	6.23
Wound Healing Signaling Pathway	5.58	5.4
Acute Myeloid Leukemia Signaling	5.58	4.72
Autophagy	5.38	4.59
Small Cell Lung Cancer Signaling	5.17	5.49
Role of IL-17A in Arthritis	5.11	5.83
Cholecystokinin/Gastrin-mediated Signaling	5.06	7.22
RANK Signaling in Osteoclasts	5.01	4.72
Th2 Pathway	4.88	4.91
Superpathway of Inositol Phosphate Compounds	4.88	3.52
iNOS Signaling	4.87	4.77
Th1 Pathway	4.87	4.31
Cardiac Hypertrophy Signaling	4.86	5.07
Senescence Pathway	4.77	6.66
Tumor Microenvironment Pathway	4.74	3.01
3-phosphoinositide Biosynthesis	4.67	3.85
JAK/STAT Signaling	4.62	3.71
Cholesterol Biosynthesis I	4.59	6.21
Cholesterol Biosynthesis II (via 24,25-dihydrolanosterol)	4.59	6.21
Cholesterol Biosynthesis III (via Desmosterol)	4.59	6.21
Guanosine Nucleotides Degradation III	4.59	3.84
Role of MAPK Signaling in Inhibiting the Pathogenesis of Influenza	4.46	5.86
Opioid Signaling Pathway	4.41	5.41
Gαq Signaling	4.37	3.73
Differential Regulation of Cytokine Production in Intestinal Epithelial Cells by IL-17A and IL-17F	4.37	3.08
Protein Kinase A Signaling	4.37	3.06
Induction of Apoptosis by HIV1	4.33	2.22
Urate Biosynthesis/Inosine 5'-phosphate Degradation	4.32	2.67
Endocannabinoid Cancer Inhibition Pathway	4.31	4.83
Role of PI3K/AKT Signaling in the Pathogenesis of Influenza	4.24	5.58
Role of IL-17F in Allergic Inflammatory Airway Diseases	4.19	2.27
Pulmonary Healing Signaling Pathway	4.18	4.48
Airway Pathology in Chronic Obstructive Pulmonary Disease	4.17	2.37
3-phosphoinositide Degradation	4.16	3.29
TGF-β Signaling	4.12	3.86
Role of Cytokines in Mediating Communication between Immune Cells	4.12	3.46
Adipogenesis pathway	4.1	3.23
IL-12 Signaling and Production in Macrophages	4.04	6.51
Role of JAK family kinases in IL-6-type Cytokine Signaling	4.03	3.62
p53 Signaling	3.99	3.74
G Beta Gamma Signaling	3.99	3.5
PPARα/RXRα Activation	3.99	3.5
GM-CSF Signaling	3.91	1.58
FAT10 Cancer Signaling Pathway	3.88	1.61
Adenosine Nucleotides Degradation II	3.86	2.38
CD27 Signaling in Lymphocytes	3.85	2.68
TNFR2 Signaling	3.83	4.3
Role of Tissue Factor in Cancer	3.83	4.17
Ovarian Cancer Signaling	3.76	5.16
Axonal Guidance Signaling	3.76	2.87
Regulation Of The Epithelial Mesenchymal Transition By Growth Factors Pathway	3.75	2.58
LPS/IL-1 Mediated Inhibition of RXR Function	3.74	1.83
Pancreatic Adenocarcinoma Signaling	3.72	4.09
Sumoylation Pathway	3.68	4.98
Pyridoxal 5'-phosphate Salvage Pathway	3.68	3.71
IL-23 Signaling Pathway	3.64	2.9
D-myo-inositol-5-phosphate Metabolism	3.63	2.49
RAR Activation	3.62	3.53
Role of NFAT in Cardiac Hypertrophy	3.6	2.62
Role of MAPK Signaling in the Pathogenesis of Influenza	3.57	4.82
FLT3 Signaling in Hematopoietic Progenitor Cells	3.57	3.2
Glioblastoma Multiforme Signaling	3.55	5.86
HOTAIR Regulatory Pathway	3.53	1.9
Renin-Angiotensin Signaling	3.51	3.4
Differential Regulation of Cytokine Production in Macrophages and T Helper Cells by IL-17A and IL-17F	3.48	2.94
Natural Killer Cell Signaling	3.47	4.09
Pathogenesis of Multiple Sclerosis	3.47	3.74
PFKFB4 Signaling Pathway	3.46	1.71
Lymphotoxin β Receptor Signaling	3.44	1.39
Osteoarthritis Pathway	3.42	2.52
Purine Nucleotides Degradation II (Aerobic)	3.32	2.8
NAD Signaling Pathway	3.31	1.94
PI3K Signaling in B Lymphocytes	3.29	4.13
Agranulocyte Adhesion and Diapedesis	3.24	1.98
Type II Diabetes Mellitus Signaling	3.22	3.66
D-myo-inositol (1,4,5,6)-Tetrakisphosphate Biosynthesis	3.22	2.67
D-myo-inositol (3,4,5,6)-tetrakisphosphate Biosynthesis	3.22	2.67
Sertoli Cell-Sertoli Cell Junction Signaling	3.21	2.48
Chemokine Signaling	3.21	2.38
Prostanoid Biosynthesis	3.2	2.42
IGF-1 Signaling	3.18	2.55
IL-17A Signaling in Fibroblasts	3.16	2.33
IL-17A Signaling in Airway Cells	3.08	3.1
NRF2-mediated Oxidative Stress Response	3.08	2.79
UVA-Induced MAPK Signaling	3.07	4.25
Melanocyte Development and Pigmentation Signaling	3.07	2.4
Necroptosis Signaling Pathway	3.06	5.22
Insulin Receptor Signaling	3.05	1.66
RHOA Signaling	3.01	2.15
PTEN Signaling	2.99	1.4
Gαs Signaling	2.96	3.26
Role of JAK1 and JAK3 in γc Cytokine Signaling	2.94	3.5
Cardiac β-adrenergic Signaling	2.92	1.53
Role of JAK2 in Hormone-like Cytokine Signaling	2.91	2.04
14-3-3-mediated Signaling	2.87	5.51
Fcγ Receptor-mediated Phagocytosis in Macrophages and Monocytes	2.86	2.58
FGF Signaling	2.86	2.11
Growth Hormone Signaling	2.82	3.37
IL-9 Signaling	2.82	1.45
IL-3 Signaling	2.81	2.42
ID1 Signaling Pathway	2.79	3.32
April Mediated Signaling	2.79	2.05
Antioxidant Action of Vitamin C	2.79	1.55
Superpathway of Cholesterol Biosynthesis	2.77	5.61
GNRH Signaling	2.75	2.91
Vitamin-C Transport	2.75	2.34
Iron homeostasis signaling pathway	2.73	0.712
PXR/RXR Activation	2.71	3.23
B Cell Activating Factor Signaling	2.71	1.99
Pulmonary Fibrosis Idiopathic Signaling Pathway	2.7	2.7
Atherosclerosis Signaling	2.7	1.92
Prostate Cancer Signaling	2.69	3.35
Cancer Drug Resistance By Drug Efflux	2.68	3.16
MSP-RON Signaling Pathway	2.68	2.62
Salvage Pathways of Pyrimidine Ribonucleotides	2.66	3.27
Ferroptosis Signaling Pathway	2.66	2.22
Unfolded protein response	2.64	2.34
Aryl Hydrocarbon Receptor Signaling	2.64	2.33
Xenobiotic Metabolism Signaling	2.63	3.07
CXCR4 Signaling	2.6	4.6
Androgen Signaling	2.6	1.75
TNFR1 Signaling	2.58	2.47
ERK/MAPK Signaling	2.57	1.93
cAMP-mediated signaling	2.56	2.55
Inhibition of ARE-Mediated mRNA Degradation Pathway	2.56	2.27
PEDF Signaling	2.53	2.19
ILK Signaling	2.49	3.67
LPS-stimulated MAPK Signaling	2.48	4.04
MSP-RON Signaling In Macrophages Pathway	2.47	2.33
Angiopoietin Signaling	2.47	2.09
PDGF Signaling	2.43	5.69
Prolactin Signaling	2.43	4.52
Sphingosine-1-phosphate Signaling	2.43	3.07
RAC Signaling	2.42	2.36
Role of JAK1, JAK2 and TYK2 in Interferon Signaling	2.42	2.06
mTOR Signaling	2.41	2.92
Airway Inflammation in Asthma	2.39	1.56
Apoptosis Signaling	2.38	3.41
Mouse Embryonic Stem Cell Pluripotency	2.38	3.41
EGF Signaling	2.38	2.82
Epithelial Adherens Junction Signaling	2.38	2.08
Xenobiotic Metabolism AHR Signaling Pathway	2.38	0.551
MSP-RON Signaling In Cancer Cells Pathway	2.35	3.42
Arsenate Detoxification I (Glutaredoxin)	2.33	1.36
Amyotrophic Lateral Sclerosis Signaling	2.28	1.46
Semaphorin Neuronal Repulsive Signaling Pathway	2.28	0.914
Gα12/13 Signaling	2.27	3.74
BEX2 Signaling Pathway	2.27	1.54
HER-2 Signaling in Breast Cancer	2.25	3.41
Chronic Myeloid Leukemia Signaling	2.25	3.26
Xenobiotic Metabolism General Signaling Pathway	2.24	3.29
Ceramide Signaling	2.24	1.94
Adrenomedullin signaling pathway	2.23	1.82
VEGF Signaling	2.22	1.62
α-Adrenergic Signaling	2.21	2.01
Signaling by Rho Family GTPases	2.2	2.52
Xanthine and Xanthosine Salvage	2.18	2.29
Epoxysqualene Biosynthesis	2.18	0.86
Sulfate Activation for Sulfonation	2.18	0.86
Oncostatin M Signaling	2.17	1.5
Endocannabinoid Developing Neuron Pathway	2.16	2.05
Relaxin Signaling	2.14	1.83
Sonic Hedgehog Signaling	2.14	1.28
Leukocyte Extravasation Signaling	2.13	2.55
Nitric Oxide Signaling in the Cardiovascular System	2.13	1.97
Clathrin-mediated Endocytosis Signaling	2.13	1.45
Macropinocytosis Signaling	2.11	2.58
FcγRIIB Signaling in B Lymphocytes	2.08	2.57
GADD45 Signaling	2.08	2.5
Non-Small Cell Lung Cancer Signaling	2.07	3.99
Role of Lipids/Lipid Rafts in the Pathogenesis of Influenza	2.07	3.08
Methionine Degradation I (to Homocysteine)	2.07	0.65
AMPK Signaling	2.06	1.8
Thrombin Signaling	2.05	3.15
RHOGDI Signaling	2.05	2.52
IL-2 Signaling	2.03	1.97
Gαi Signaling	2.03	1.66
D-myo-inositol (1,3,4)-trisphosphate Biosynthesis	2.02	3.09
fMLP Signaling in Neutrophils	2.02	2.61
Apelin Endothelial Signaling Pathway	2	2.26
HGF Signaling	1.99	2.96
IL-15 Production	1.98	2.55
Semaphorin Signaling in Neurons	1.97	2.89
IL-22 Signaling	1.97	1.6
Glioma Signaling	1.95	4.2
P2Y Purigenic Receptor Signaling Pathway	1.95	2.92
PD-1, PD-L1 cancer immunotherapy pathway	1.94	1.12
IL-13 Signaling Pathway	1.91	1.74
Endothelin-1 Signaling	1.89	2.28
Estrogen-Dependent Breast Cancer Signaling	1.88	1.92
Cysteine Biosynthesis III (mammalia)	1.88	0.58
Fc Epsilon RI Signaling	1.84	3.6
ERK5 Signaling	1.81	2.68
DNA damage-induced 14-3-3σ Signaling	1.81	2.04
γ-linolenate Biosynthesis II (Animals)	1.81	1.37
IL-17A Signaling in Gastric Cells	1.8	2.06
D-myo-inositol (1,4,5)-Trisphosphate Biosynthesis	1.8	0.955
Oleate Biosynthesis II (Animals)	1.77	1.96
NGF Signaling	1.77	1.94
UDP-N-acetyl-D-galactosamine Biosynthesis II	1.77	0.209
Inhibition of Angiogenesis by TSP1	1.75	2.65
4-1BB Signaling in T Lymphocytes	1.75	2.04
Melanoma Signaling	1.74	2.61
eNOS Signaling	1.74	2.02
Triacylglycerol Biosynthesis	1.74	1.2
Adenine and Adenosine Salvage I	1.73	1.84
Guanine and Guanosine Salvage I	1.73	1.84
Anandamide Degradation	1.73	0.701
Ascorbate Recycling (Cytosolic)	1.73	0.701
Synaptic Long Term Potentiation	1.72	1.33
Leptin Signaling in Obesity	1.72	1.04
Inflammasome pathway	1.71	1.3
Remodeling of Epithelial Adherens Junctions	1.69	1.28
DNA Double-Strand Break Repair by Non-Homologous End Joining	1.65	0.578
NF-κB Activation by Viruses	1.64	3.44
VDR/RXR Activation	1.64	2.47
Tryptophan Degradation III (Eukaryotic)	1.64	1.9
Neurotrophin/TRK Signaling	1.64	1.3
Ephrin Receptor Signaling	1.62	1.72
Bladder Cancer Signaling	1.6	3.26
Regulation of Actin-based Motility by Rho	1.6	1.43
Thyroid Cancer Signaling	1.6	1.27
Dopamine Receptor Signaling	1.6	0.697
Cell Cycle Regulation by BTG Family Proteins	1.56	1.84
TWEAK Signaling	1.56	1.34
Paxillin Signaling	1.55	1.36
Superpathway of D-myo-inositol (1,4,5)-trisphosphate Metabolism	1.54	2.44
Thrombopoietin Signaling	1.53	2.33
GPCR-Mediated Nutrient Sensing in Enteroendocrine Cells	1.53	1.68
Ephrin B Signaling	1.52	1.16
Gap Junction Signaling	1.5	2.71
Notch Signaling	1.5	1.78
Docosahexaenoic Acid (DHA) Signaling	1.5	0.544
Superpathway of Methionine Degradation	1.5	0.544
Reelin Signaling in Neurons	1.49	1.4
Glioma Invasiveness Signaling	1.48	2.74
Apelin Cardiac Fibroblast Signaling Pathway	1.46	0.65
Glutathione Redox Reactions II	1.45	0.592
ERB2-ERBB3 Signaling	1.44	1.39
Actin Nucleation by ARP-WASP Complex	1.43	2.21
VEGF Family Ligand-Receptor Interactions	1.42	2.62
Apelin Muscle Signaling Pathway	1.42	0.903
CNTF Signaling	1.41	1.72
Role of CHK Proteins in Cell Cycle Checkpoint Control	1.41	1.72
Synaptogenesis Signaling Pathway	1.41	0.991
Role of MAPK Signaling in Promoting the Pathogenesis of Influenza	1.4	2.19
Gustation Pathway	1.39	1.05
Xenobiotic Metabolism PXR Signaling Pathway	1.39	0.662
Tumoricidal Function of Hepatic Natural Killer Cells	1.39	0
Actin Cytoskeleton Signaling	1.38	1.14
Hypoxia Signaling in the Cardiovascular System	1.37	2.58
GDNF Family Ligand-Receptor Interactions	1.37	1.73
CDK5 Signaling	1.37	1.2
1D-myo-inositol Hexakisphosphate Biosynthesis II (Mammalian)	1.36	2.26
Cell Cycle: G1/S Checkpoint Regulation	1.33	4.14
Cell Cycle: G2/M DNA Damage Checkpoint Regulation	1.33	1.2
CDP-diacylglycerol Biosynthesis I	1.32	1.53
BMP signaling pathway	1.32	1.04
Human Embryonic Stem Cell Pluripotency	1.31	1.07
SNARE Signaling Pathway	1.31	0.971
Role of WNT/GSK-3β Signaling in the Pathogenesis of Influenza	1.3	1.65
IL-7 Signaling Pathway	1.3	0.717
Amyloid Processing	1.28	0.302
Pentose Phosphate Pathway	1.27	1.41
Tight Junction Signaling	1.27	0.405
PAK Signaling	1.26	1.68
Systemic Lupus Erythematosus In B Cell Signaling Pathway	1.26	1.12
Agrin Interactions at Neuromuscular Junction	1.25	2.91
Pentose Phosphate Pathway (Oxidative Branch)	1.25	1.36
Tetrapyrrole Biosynthesis II	1.25	1.36
Tetrahydrofolate Salvage from 5,10-methenyltetrahydrofolate	1.25	0.509
Renal Cell Carcinoma Signaling	1.24	1.58
ATM Signaling	1.24	1.31
Endocannabinoid Neuronal Synapse Pathway	1.24	0.75
MIF Regulation of Innate Immunity	1.2	2.47
Phosphatidylglycerol Biosynthesis II (Non-plastidic)	1.2	1.4
Sperm Motility	1.2	1.37
Netrin Signaling	1.19	0.387
MIF-mediated Glucocorticoid Regulation	1.17	2.48
Hematopoiesis from Multipotent Stem Cells	1.17	0.678
Fatty Acid β-oxidation I	1.17	0.595
p70S6K Signaling	1.16	2.22
Coronavirus Replication Pathway	1.16	1.41
WNT/β-catenin Signaling	1.16	1.16
IL-4 Signaling	1.14	1.83
Regulation of the Epithelial-Mesenchymal Transition Pathway	1.14	0.983
Oxytocin Signaling Pathway	1.12	1.74
Apelin Pancreas Signaling Pathway	1.12	0.64
Sirtuin Signaling Pathway	1.12	0.575
Glutathione-mediated Detoxification	1.12	0
Cyclins and Cell Cycle Regulation	1.11	2.19
TR/RXR Activation	1.11	1.44
Zymosterol Biosynthesis	1.1	3.46
Oxytocin In Brain Signaling Pathway	1.1	2.14
Tryptophan Degradation to 2-amino-3-carboxymuconate Semialdehyde	1.1	1.2
GDP-mannose Biosynthesis	1.1	0.445
CCR3 Signaling in Eosinophils	1.09	1.5
γ-glutamyl Cycle	1.08	0.625
Glutaryl-CoA Degradation	1.07	1.23
Endoplasmic Reticulum Stress Pathway	1.07	0
Neuregulin Signaling	1.04	1.4
Telomerase Signaling	1.03	2.83
White Adipose Tissue Browning Pathway	1.03	0.936
Dilated Cardiomyopathy Signaling Pathway	1.03	0.31
Inhibition of Matrix Metalloproteases	1.03	0
Polyamine Regulation in Colon Cancer	1.02	1.68
Integrin Signaling	1.01	2.01
ERBB4 Signaling	1.01	1.66
Eicosanoid Signaling	1.01	1.28
Circadian Rhythm Signaling	0.996	1.77
SPINK1 General Cancer Pathway	0.979	1.25
Adenine and Adenosine Salvage III	0.979	1.08
Ceramide Degradation	0.979	1.08
Corticotropin Releasing Hormone Signaling	0.975	1.94
Role of NANOG in Mammalian Embryonic Stem Cell Pluripotency	0.967	0.827
Hereditary Breast Cancer Signaling	0.943	0.863
Insulin Secretion Signaling Pathway	0.936	0.78
Neuropathic Pain Signaling In Dorsal Horn Neurons	0.932	0.975
Fatty Acid Activation	0.932	0.536
Apelin Adipocyte Signaling Pathway	0.924	0.489
Ethanol Degradation IV	0.9	0.285
Melatonin Signaling	0.893	1.16
Purine Ribonucleosides Degradation to Ribose-1-phosphate	0.876	0.971
Sphingomyelin Metabolism	0.876	0.971
Superoxide Radicals Degradation	0.876	0.971
D-myo-inositol (1,4,5)-trisphosphate Degradation	0.87	1.63
Granzyme B Signaling	0.87	0
Mismatch Repair in Eukaryotes	0.87	0
Virus Entry via Endocytic Pathways	0.863	1.8
ERBB Signaling	0.854	1.8
Xenobiotic Metabolism CAR Signaling Pathway	0.854	1.06
G Protein Signaling Mediated by Tubby	0.842	0.693
GPCR-Mediated Integration of Enteroendocrine Signaling Exemplified by an L Cell	0.815	0.542
RAN Signaling	0.81	0.932
Estrogen-mediated S-phase Entry	0.807	2.06
Dolichol and Dolichyl Phosphate Biosynthesis	0.807	0.86
L-DOPA Degradation	0.807	0.86
Spermine Biosynthesis	0.807	0.86
Uridine-5'-phosphate Biosynthesis	0.807	0.86
Heme Biosynthesis II	0.79	0.883
Phosphatidylethanolamine Biosynthesis II	0.79	0.883
Salvage Pathways of Pyrimidine Deoxyribonucleotides	0.79	0.883
Sphingosine and Sphingosine-1-phosphate Metabolism	0.79	0.883
Folate Transformations I	0.79	0.312
Leucine Degradation I	0.79	0.312
Role of OCT4 in Mammalian Embryonic Stem Cell Pluripotency	0.777	0.378
Cell Cycle Control of Chromosomal Replication	0.777	0.241
NAD Salvage Pathway II	0.764	0.234
Phospholipases	0.757	0.279
Aldosterone Signaling in Epithelial Cells	0.75	1.34
Ephrin A Signaling	0.747	0.362
Regulation of Cellular Mechanics by Calpain Protease	0.733	0.735
Kinetochore Metaphase Signaling Pathway	0.724	0.266
Mitochondrial L-carnitine Shuttle Pathway	0.706	0.4
Role of p14/p19ARF in Tumor Suppression	0.686	0.827
Estrogen Receptor Signaling	0.68	0.599
Endometrial Cancer Signaling	0.674	1.2
Ketogenesis	0.652	0.738
Purine Nucleotides De Novo Biosynthesis II	0.652	0.738
Glutathione Biosynthesis	0.65	1.84
1,25-dihydroxyvitamin D3 Biosynthesis	0.65	0.701
5-aminoimidazole Ribonucleotide Biosynthesis I	0.65	0.701
Diphthamide Biosynthesis	0.65	0.701
Inosine-5'-phosphate Biosynthesis II	0.65	0.701
N-acetylglucosamine Degradation I	0.65	0.701
S-methyl-5'-thioadenosine Degradation II	0.65	0.701
Tetrahydrobiopterin Biosynthesis I	0.65	0.701
Tetrahydrobiopterin Biosynthesis II	0.65	0.701
UVC-Induced MAPK Signaling	0.636	3.1
GP6 Signaling Pathway	0.636	0.917
Dopamine-DARPP32 Feedback in cAMP Signaling	0.636	0.484
BAG2 Signaling Pathway	0.618	1.12
Valine Degradation I	0.618	0.349
Fatty Acid α-oxidation	0.618	0
Stearate Biosynthesis I (Animals)	0.604	0.533
Caveolar-mediated Endocytosis Signaling	0.58	0.783
Transcriptional Regulatory Network in Embryonic Stem Cells	0.564	0.264
Regulation Of The Epithelial Mesenchymal Transition In Development Pathway	0.562	0.551
Apelin Cardiomyocyte Signaling Pathway	0.548	1.02
GABA Receptor Signaling	0.547	0.319
NAD biosynthesis II (from tryptophan)	0.545	0.625
Regulation of eIF4 and p70S6K Signaling	0.544	0
Acetate Conversion to Acetyl-CoA	0.542	0.592
N-acetylglucosamine Degradation II	0.542	0.592
Mitotic Roles of Polo-Like Kinase	0.542	0.479
WNT/Ca+ pathway	0.542	0.29
Ethanol Degradation II	0.527	0
Estrogen Biosynthesis	0.521	1.41
Role of IL-17A in Psoriasis	0.5	0.578
Triacylglycerol Degradation	0.5	0.415
Colanic Acid Building Blocks Biosynthesis	0.5	0.19
DNA Methylation and Transcriptional Repression Signaling	0.5	0
Nucleotide Excision Repair Pathway	0.5	0
Retinol Biosynthesis	0.499	0.378
FAK Signaling	0.498	0.886
Bupropion Degradation	0.479	1
Citrulline-Nitric Oxide Cycle	0.462	0.509
CMP-N-acetylneuraminate Biosynthesis I (Eukaryotes)	0.462	0.509
Myo-inositol Biosynthesis	0.462	0.509
Leukotriene Biosynthesis	0.46	0
Superpathway of Citrulline Metabolism	0.46	0
nNOS Signaling in Skeletal Muscle Cells	0.456	0.346
Noradrenaline and Adrenaline Degradation	0.451	0
Huntington's Disease Signaling	0.444	0.337
Chondroitin Sulfate Degradation (Metazoa)	0.424	0
Parkinson's Signaling	0.424	0
Assembly of RNA Polymerase II Complex	0.417	0
Neuroprotective Role of THOP1 in Alzheimer's Disease	0.417	0
HIPPO signaling	0.413	0
Rapoport-Luebering Glycolytic Shunt	0.4	1.2
Glycine Cleavage Complex	0.4	0.445
NAD Biosynthesis III	0.4	0.445
Pentose Phosphate Pathway (Non-oxidative Branch)	0.4	0.445
Selenocysteine Biosynthesis II (Archaea and Eukaryotes)	0.4	0.445
Dermatan Sulfate Degradation (Metazoa)	0.39	0
Acetone Degradation I (to Methylglyoxal)	0.387	0.812
UVB-Induced MAPK Signaling	0.381	1.52
Synaptic Long Term Depression	0.38	0.801
Antiproliferative Role of Somatostatin Receptor 2	0.361	0.738
Isoleucine Degradation I	0.361	0.429
Cellular Effects of Sildenafil (Viagra)	0.361	0.301
Ceramide Biosynthesis	0.35	0.393
Thioredoxin Pathway	0.35	0.393
Factors Promoting Cardiogenesis in Vertebrates	0.323	1.1
Role of BRCA1 in DNA Damage Response	0.322	0.676
CSDE1 Signaling Pathway	0.318	0.991
B Cell Development	0.315	0
Dopamine Degradation	0.312	0
Serotonin Receptor Signaling	0.299	0.666
Calcium Signaling	0.296	0
Phagosome Maturation	0.274	0.609
Basal Cell Carcinoma Signaling	0.272	0
The Visual Cycle	0.265	0.325
PCP (Planar Cell Polarity) Pathway	0.264	0.592
Coagulation System	0.26	0.336
Pyrimidine Deoxyribonucleotides De Novo Biosynthesis I	0.246	0
Assembly of RNA Polymerase I Complex	0.195	0.23
Glycogen Degradation II	0.195	0.23
Mevalonate Pathway I	0	1.14
Superpathway of Geranylgeranyldiphosphate Biosynthesis I (via Mevalonate)	0	0.876
Protein Ubiquitination Pathway	0	0.745
DNA Double-Strand Break Repair by Homologous Recombination	0	0.578
Phenylalanine Degradation IV (Mammalian, via Side Chain)	0	0.578
Apelin Liver Signaling Pathway	0	0.548
Mechanisms of Viral Exit from Host Cells	0	0.474
Primary Immunodeficiency Signaling	0	0.431
Heparan Sulfate Biosynthesis	0	0.38
Complement System	0	0.303
Heparan Sulfate Biosynthesis (Late Stages)	0	0.302
Antigen Presentation Pathway	0	0.272
tRNA Charging	0	0.272
NAD Phosphorylation and Dephosphorylation	0	0.209
Glycogen Degradation III	0	0.19
Mineralocorticoid Biosynthesis	0	0.19
Allograft Rejection Signaling	0	0
Altered T Cell and B Cell Signaling in Rheumatoid Arthritis	0	0
Androgen Biosynthesis	0	0
Antiproliferative Role of TOB in T Cell Signaling	0	0
Autoimmune Thyroid Disease Signaling	0	0
B Cell Receptor Signaling	0	0
BER (Base Excision Repair) Pathway	0	0
Bile Acid Biosynthesis, Neutral Pathway	0	0
Calcium-induced T Lymphocyte Apoptosis	0	0
CCR5 Signaling in Macrophages	0	0
CD28 Signaling in T Helper Cells	0	0
CDC42 Signaling	0	0
Chondroitin Sulfate Biosynthesis	0	0
Chondroitin Sulfate Biosynthesis (Late Stages)	0	0
Communication between Innate and Adaptive Immune Cells	0	0
CTLA4 Signaling in Cytotoxic T Lymphocytes	0	0
Cytotoxic T Lymphocyte-mediated Apoptosis of Target Cells	0	0
Dendritic Cell Maturation	0	0
Dermatan Sulfate Biosynthesis	0	0
Dermatan Sulfate Biosynthesis (Late Stages)	0	0
EIF2 Signaling	0	0
Extrinsic Prothrombin Activation Pathway	0	0
FAT10 Signaling Pathway	0	0
FXR/RXR Activation	0	0
Glucocorticoid Biosynthesis	0	0
Gluconeogenesis I	0	0
Glutamate Receptor Signaling	0	0
Graft-versus-Host Disease Signaling	0	0
Granzyme A Signaling	0	0
Hematopoiesis from Pluripotent Stem Cells	0	0
ICOS-ICOSL Signaling in T Helper Cells	0	0
IL-15 Signaling	0	0
Intrinsic Prothrombin Activation Pathway	0	0
Lipid Antigen Presentation by CD1	0	0
Maturity Onset Diabetes of Young (MODY) Signaling	0	0
Melatonin Degradation I	0	0
Methylglyoxal Degradation III	0	0
Mitochondrial Dysfunction	0	0
NER (Nucleotide Excision Repair, Enhanced Pathway)	0	0
Neurovascular Coupling Signaling Pathway	0	0
NF-κB Signaling	0	0
Nicotine Degradation II	0	0
Nicotine Degradation III	0	0
nNOS Signaling in Neurons	0	0
NUR77 Signaling in T Lymphocytes	0	0
OX40 Signaling Pathway	0	0
Oxidative Ethanol Degradation III	0	0
Oxidative Phosphorylation	0	0
Phospholipase C Signaling	0	0
Phototransduction Pathway	0	0
PKCθ Signaling in T Lymphocytes	0	0
Pyrimidine Ribonucleotides De Novo Biosynthesis	0	0
Pyrimidine Ribonucleotides Interconversion	0	0
Regulation of IL-2 Expression in Activated and Anergic T Lymphocytes	0	0
Retinoate Biosynthesis I	0	0
Role of NFAT in Regulation of the Immune Response	0	0
SAPK/JNK Signaling	0	0
Serotonin Degradation	0	0
SPINK1 Pancreatic Cancer Pathway	0	0
Superpathway of Melatonin Degradation	0	0
Systemic Lupus Erythematosus In T Cell Signaling Pathway	0	0
Systemic Lupus Erythematosus Signaling	0	0
T Cell Exhaustion Signaling Pathway	0	0
T Cell Receptor Signaling	0	0
T Helper Cell Differentiation	0	0
TCA Cycle II (Eukaryotic)	0	0
TEC Kinase Signaling	0	0
Telomere Extension by Telomerase	0	0
Th17 Activation Pathway	0	0
tRNA Splicing	0	0
Type I Diabetes Mellitus Signaling	0	0

### Sheet: cGAMP_WT_vs_huSTING
Ingenuity Canonical Pathways	cGAMP huSTING -log(p-value)	cGAMP huSTING -log(p-value)
Hypercytokinemia/chemokinemia in the Pathogenesis of Influenza	21	20.7
PRRs in Recognition of Bacteria and Viruses	12.3	12.4
Activation of IRF by Cytosolic Pattern Recognition Receptors	10.9	11.4
Coronavirus Pathogenesis Pathway	9.38	10.5
Necroptosis Signaling Pathway	7.12	4.08
TREM1 Signaling	6.95	5.85
Crosstalk between Dendritic Cells and Natural Killer Cells	6.72	5.58
Macrophages, Fibroblasts and Endothelial Cells in Rheumatoid Arthritis	6.72	8.48
Retinoic acid Mediated Apoptosis Signaling	6.67	7.36
Death Receptor Signaling	6.39	8.89
Interferon Signaling	6.34	5.56
Role of PKR in Interferon Induction and Antiviral Response	6.22	6.76
Role of RIG1-like Receptors in Antiviral Innate Immunity	6.19	7.15
Neuroinflammation Signaling Pathway	6.08	4.75
Role of MAPK in Inhibiting the Pathogenesis of Influenza	5.37	5.13
IL-12 Signaling and Production in Macrophages	4.97	2.92
Cell Cycle: G1/S Checkpoint Regulation	4.45	3.68
Pyroptosis Signaling Pathway	4.45	6.13
Colorectal Cancer Metastasis Signaling	4.15	5.28
NAD Signaling Pathway	3.84	4.31
Role of MAPK Signaling in the Pathogenesis of Influenza	3.69	3.54
Small Cell Lung Cancer Signaling	3.68	4.63
Role of IL-17A in Arthritis	3.66	3.7
Granulocyte Adhesion and Diapedesis	3.65	4.37
Glucocorticoid Receptor Signaling	3.61	5.71
p53 Signaling	3.6	5.14
UVA-Induced MAPK Signaling	3.6	3.92
Senescence Pathway	3.55	4.91
Erythropoietin Signaling Pathway	3.52	4.32
GADD45 Signaling	3.49	5.69
Differential Regulation of Cytokine Production in Macrophages and T Helper Cells by IL-17A and IL-17F	3.42	4.03
HMGB1 Signaling	3.34	6.91
Toll-like Receptor Signaling	3.25	5.77
Role of PI3K/AKT Signaling in the Pathogenesis of Influenza	3.18	2.04
Role of Cytokines in Mediating Communication between Immune Cells	3.12	3.9
PI3K Signaling in B Lymphocytes	3.08	1.91
CSDE1 Signaling Pathway	3.02	2.47
Cardiac Hypertrophy Signaling (Enhanced)	3.01	5.54
Guanosine Nucleotides Degradation III	3	2.68
Endocannabinoid Cancer Inhibition Pathway	2.97	5.57
Spermidine Biosynthesis I	2.87	2.7
Urate Biosynthesis/Inosine 5'-phosphate Degradation	2.87	2.55
Xanthine and Xanthosine Salvage	2.87	2.7
Adipogenesis pathway	2.84	2.11
iNOS Signaling	2.81	2.33
Mouse Embryonic Stem Cell Pluripotency	2.81	1.35
Role of IL-17F in Allergic Inflammatory Airway Diseases	2.81	2.33
Acute Myeloid Leukemia Signaling	2.73	2.6
Hepatic Fibrosis Signaling Pathway	2.7	4.42
Ovarian Cancer Signaling	2.67	3.57
MYC Mediated Apoptosis Signaling	2.65	4.97
Estrogen-mediated S-phase Entry	2.64	3.07
Adenosine Nucleotides Degradation II	2.63	2.32
IL-17A Signaling in Fibroblasts	2.61	2.19
Osteoarthritis Pathway	2.53	3.37
RAN Signaling	2.53	2.22
CD40 Signaling	2.51	3.74
Acute Phase Response Signaling	2.45	4.04
Pathogenesis of Multiple Sclerosis	2.45	2.21
Cyclins and Cell Cycle Regulation	2.43	1.46
PEDF Signaling	2.43	2.36
Superpathway of Cholesterol Biosynthesis	2.42	2.06
Adenine and Adenosine Salvage I	2.4	2.23
Guanine and Guanosine Salvage I	2.4	2.23
IL-17 Signaling	2.4	3.11
Inosine-5'-phosphate Biosynthesis II	2.4	2.23
STAT3 Pathway	2.38	8.14
Glioblastoma Multiforme Signaling	2.36	3.15
Molecular Mechanisms of Cancer	2.34	5.61
Purine Nucleotides Degradation II (Aerobic)	2.34	2.04
Hepatic Cholestasis	2.32	6.33
p38 MAPK Signaling	2.32	4.03
IL-10 Signaling	2.31	5.49
Polyamine Regulation in Colon Cancer	2.28	1.83
Th1 Pathway	2.27	3.42
Inflammasome pathway	2.26	1.96
Agranulocyte Adhesion and Diapedesis	2.23	2.79
Chronic Myeloid Leukemia Signaling	2.22	2.51
PPAR Signaling	2.22	3
Inhibition of ARE-Mediated mRNA Degradation Pathway	2.18	2.61
Purine Nucleotides De Novo Biosynthesis II	2.18	2.99
Tumor Microenvironment Pathway	2.18	2.92
PI3K/AKT Signaling	2.16	2.79
Pulmonary Healing Signaling Pathway	2.16	2.42
Non-Small Cell Lung Cancer Signaling	2.11	2.49
Differential Regulation of Cytokine Production in Intestinal Epithelial Cells by IL-17A and IL-17F	2.04	3.37
Role of Lipids/Lipid Rafts in the Pathogenesis of Influenza	2.04	1.74
Phagosome Formation	2.03	2.08
Induction of Apoptosis by HIV1	2.01	2.08
Salvage Pathways of Pyrimidine Ribonucleotides	2	5.14
HIF1α Signaling	1.99	1.59
JAK/STAT Signaling	1.98	1.51
Cholesterol Biosynthesis I	1.97	3.76
Cholesterol Biosynthesis II (via 24,25-dihydrolanosterol)	1.97	3.76
Cholesterol Biosynthesis III (via Desmosterol)	1.97	3.76
Oleate Biosynthesis II (Animals)	1.97	1.74
Tumoricidal Function of Hepatic Natural Killer Cells	1.97	2.42
IL-8 Signaling	1.95	1.85
Endothelin-1 Signaling	1.93	2.22
TNFR1 Signaling	1.93	2.68
Role of JAK family kinases in IL-6-type Cytokine Signaling	1.91	4.07
Arsenate Detoxification I (Glutaredoxin)	1.9	1.74
Sumoylation Pathway	1.86	1.38
Apoptosis Signaling	1.84	1.73
GM-CSF Signaling	1.84	1.43
IL-17A Signaling in Gastric Cells	1.84	1.56
Role of JAK1, JAK2 and TYK2 in Interferon Signaling	1.84	1.56
Aryl Hydrocarbon Receptor Signaling	1.83	2.66
Renin-Angiotensin Signaling	1.83	2.06
EGF Signaling	1.82	2.52
LXR/RXR Activation	1.81	3.38
Hereditary Breast Cancer Signaling	1.8	1.26
Natural Killer Cell Signaling	1.8	1.45
ID1 Signaling Pathway	1.79	1.73
CD27 Signaling in Lymphocytes	1.75	1.38
Pancreatic Adenocarcinoma Signaling	1.74	2.36
RANK Signaling in Osteoclasts	1.72	1.29
IL-6 Signaling	1.7	4.77
MIF Regulation of Innate Immunity	1.66	0.873
fMLP Signaling in Neutrophils	1.64	0.427
Role of WNT/GSK-3β Signaling in the Pathogenesis of Influenza	1.61	0.565
VDR/RXR Activation	1.61	0.86
Adenine and Adenosine Salvage III	1.6	1.44
Ceramide Degradation	1.6	2.56
Th1 and Th2 Activation Pathway	1.59	4.02
Type II Diabetes Mellitus Signaling	1.58	2.04
Chemokine Signaling	1.56	1.17
TNFR2 Signaling	1.54	2.57
Airway Pathology in Chronic Obstructive Pulmonary Disease	1.52	2.17
DNA damage-induced 14-3-3σ Signaling	1.51	2.91
FLT3 Signaling in Hematopoietic Progenitor Cells	1.51	1.12
Oxytocin In Brain Signaling Pathway	1.51	0.971
Cholecystokinin/Gastrin-mediated Signaling	1.5	3.04
Purine Ribonucleosides Degradation to Ribose-1-phosphate	1.49	1.33
PXR/RXR Activation	1.49	2.62
4-1BB Signaling in T Lymphocytes	1.45	1.77
Inhibition of Angiogenesis by TSP1	1.45	1.77
Cell Cycle: G2/M DNA Damage Checkpoint Regulation	1.44	2.18
FAT10 Cancer Signaling Pathway	1.44	2.18
IL-17A Signaling in Airway Cells	1.44	1.1
Melanoma Signaling	1.44	1.14
AMPK Signaling	1.43	2.81
Glutamine Biosynthesis I	1.43	1.35
Lanosterol Biosynthesis	1.43	1.35
IL-15 Production	1.42	2.45
Prolactin Signaling	1.41	1.04
Phosphatidylethanolamine Biosynthesis II	1.39	1.23
Sphingosine and Sphingosine-1-phosphate Metabolism	1.39	3.37
HER-2 Signaling in Breast Cancer	1.38	1.85
MIF-mediated Glucocorticoid Regulation	1.37	0.662
Cell Cycle Regulation by BTG Family Proteins	1.34	1.62
TWEAK Signaling	1.34	2.24
Wound Healing Signaling Pathway	1.33	3.73
Production of Nitric Oxide and Reactive Oxygen Species in Macrophages	1.3	0.45
Prostanoid Biosynthesis	1.3	2.07
Methionine Degradation I (to Homocysteine)	1.29	1.09
Autophagy	1.26	3.97
Hepatic Fibrosis / Hepatic Stellate Cell Activation	1.26	4.66
Opioid Signaling Pathway	1.26	3.05
WNT/β-catenin Signaling	1.26	1.05
IL-22 Signaling	1.25	1.68
CNTF Signaling	1.24	0.951
Prostate Cancer Signaling	1.23	1.49
GDNF Family Ligand-Receptor Interactions	1.22	1.69
CLEAR Signaling Pathway	1.2	1.48
Cysteine Biosynthesis III (mammalia)	1.2	1
TGF-β Signaling	1.2	2.42
Bladder Cancer Signaling	1.19	1.82
G-Protein Coupled Receptor Signaling	1.19	1.27
IL-13 Signaling Pathway	1.19	1.44
Role of Tissue Factor in Cancer	1.19	1.44
IL-7 Signaling Pathway	1.17	1.22
Assembly of RNA Polymerase I Complex	1.16	1.01
Endometrial Cancer Signaling	1.16	0.883
Hematopoiesis from Multipotent Stem Cells	1.16	0.373
Role of Osteoblasts, Osteoclasts and Chondrocytes in Rheumatoid Arthritis	1.15	1.61
Thyroid Cancer Signaling	1.15	1.6
ATM Signaling	1.14	1.47
Dolichol and Dolichyl Phosphate Biosynthesis	1.14	1.06
Epoxysqualene Biosynthesis	1.14	1.06
L-DOPA Degradation	1.14	1.06
MSP-RON Signaling In Macrophages Pathway	1.14	1.38
Oncostatin M Signaling	1.14	1.37
Spermine Biosynthesis	1.14	1.06
Role of BRCA1 in DNA Damage Response	1.13	1.17
Sphingosine-1-phosphate Signaling	1.12	2.54
Sertoli Cell-Sertoli Cell Junction Signaling	1.1	1.62
Glioma Signaling	1.06	0.975
IL-23 Signaling Pathway	1.06	2.38
Systemic Lupus Erythematosus In B Cell Signaling Pathway	1.06	0.991
CREB Signaling in Neurons	1.04	1.8
FcγRIIB Signaling in B Lymphocytes	1.03	0.74
Androgen Signaling	1.02	1.69
cAMP-mediated signaling	1.02	1.44
Pulmonary Fibrosis Idiopathic Signaling Pathway	1.02	1.42
Pyridoxal 5'-phosphate Salvage Pathway	1.02	3.8
Gαq Signaling	1.01	0.842
Regulation Of The Epithelial Mesenchymal Transition By Growth Factors Pathway	1.01	2.58
Endocannabinoid Neuronal Synapse Pathway	1	1.14
Germ Cell-Sertoli Cell Junction Signaling	1	1.35
Superpathway of Citrulline Metabolism	0.987	0.842
Eicosanoid Signaling	0.979	0.438
5-aminoimidazole Ribonucleotide Biosynthesis I	0.975	0.889
Anandamide Degradation	0.975	0.889
N-acetylglucosamine Degradation I	0.975	0.889
S-methyl-5'-thioadenosine Degradation II	0.975	2.23
Tetrahydrobiopterin Biosynthesis I	0.975	0.889
Tetrahydrobiopterin Biosynthesis II	0.975	0.889
Atherosclerosis Signaling	0.959	1.15
Role of JAK1 and JAK3 in γc Cytokine Signaling	0.959	1.46
Triacylglycerol Biosynthesis	0.955	0.408
Ceramide Signaling	0.943	0.664
Ferroptosis Signaling Pathway	0.943	0.419
HGF Signaling	0.943	0.616
Granzyme B Signaling	0.939	1.49
Xenobiotic Metabolism Signaling	0.932	0.633
Adrenomedullin signaling pathway	0.928	1.45
Gα12/13 Signaling	0.928	1.12
Role of NFAT in Cardiac Hypertrophy	0.924	1.37
Growth Hormone Signaling	0.921	0.672
Sirtuin Signaling Pathway	0.914	0.963
Role of MAPK Signaling in Promoting the Pathogenesis of Influenza	0.91	0.866
Role of JAK2 in Hormone-like Cytokine Signaling	0.893	0.71
eNOS Signaling	0.876	0.987
Fcγ Receptor-mediated Phagocytosis in Macrophages and Monocytes	0.876	0.886
ERK5 Signaling	0.866	0.939
White Adipose Tissue Browning Pathway	0.863	1.33
Acetate Conversion to Acetyl-CoA	0.857	0.775
Arginine Degradation I (Arginase Pathway)	0.857	1.94
Branched-chain α-keto acid Dehydrogenase Complex	0.857	0.775
N-acetylglucosamine Degradation II	0.857	0.775
IL-1 Signaling	0.848	3.45
Fc Epsilon RI Signaling	0.839	0.553
GPCR-Mediated Nutrient Sensing in Enteroendocrine Cells	0.839	0.793
Gαi Signaling	0.839	1.98
LPS/IL-1 Mediated Inhibition of RXR Function	0.839	1.68
Hypoxia Signaling in the Cardiovascular System	0.83	0.593
Cell Cycle Control of Chromosomal Replication	0.824	3.76
Aldosterone Signaling in Epithelial Cells	0.821	0.499
Angiopoietin Signaling	0.815	0.879
γ-linolenate Biosynthesis II (Animals)	0.815	1.29
Role of NANOG in Mammalian Embryonic Stem Cell Pluripotency	0.812	0
Oxytocin Signaling Pathway	0.807	0.879
Role of CHK Proteins in Cell Cycle Checkpoint Control	0.804	1.87
NF-κB Activation by Viruses	0.799	0.565
Superpathway of Methionine Degradation	0.788	0.616
Cancer Drug Resistance By Drug Efflux	0.785	0.928
Cardiac Hypertrophy Signaling	0.785	1.86
IL-3 Signaling	0.783	0.322
Citrulline-Nitric Oxide Cycle	0.767	0.688
Proline Biosynthesis II (from Arginine)	0.767	0.688
Tetrahydrofolate Salvage from 5,10-methenyltetrahydrofolate	0.767	0.688
Inhibition of Matrix Metalloproteases	0.764	0.593
tRNA Charging	0.764	0.593
Gαs Signaling	0.75	2.39
Protein Kinase A Signaling	0.75	0.955
Fatty Acid α-oxidation	0.745	1.18
IL-2 Signaling	0.73	0.86
14-3-3-mediated Signaling	0.728	0.928
Endocannabinoid Developing Neuron Pathway	0.728	1.92
Corticotropin Releasing Hormone Signaling	0.714	1.11
Superpathway of D-myo-inositol (1,4,5)-trisphosphate Metabolism	0.714	0.587
VEGF Family Ligand-Receptor Interactions	0.706	0.281
G Beta Gamma Signaling	0.703	2.27
April Mediated Signaling	0.699	0.928
Arginine Biosynthesis IV	0.697	0.618
Arginine Degradation VI (Arginase 2 Pathway)	0.697	0.618
Glycine Cleavage Complex	0.697	0.618
NAD Biosynthesis III	0.697	0.618
Selenocysteine Biosynthesis II (Archaea and Eukaryotes)	0.697	0.618
Telomerase Signaling	0.697	0.688
Thrombopoietin Signaling	0.697	0.504
Tryptophan Degradation to 2-amino-3-carboxymuconate Semialdehyde	0.697	1.57
Zymosterol Biosynthesis	0.697	0.618
Factors Promoting Cardiogenesis in Vertebrates	0.693	0.602
LPS-stimulated MAPK Signaling	0.693	0.74
Apelin Cardiac Fibroblast Signaling Pathway	0.684	1.74
Pyrimidine Deoxyribonucleotides De Novo Biosynthesis I	0.684	0.559
α-Adrenergic Signaling	0.684	1.63
Synaptic Long Term Potentiation	0.682	0.87
B Cell Activating Factor Signaling	0.678	0.9
PDGF Signaling	0.678	0.724
Gustation Pathway	0.666	0.896
Regulation Of The Epithelial Mesenchymal Transition In Development Pathway	0.666	0.258
Xenobiotic Metabolism AHR Signaling Pathway	0.666	0.708
ERB2-ERBB3 Signaling	0.664	0.476
B Cell Development	0.66	0.5
P2Y Purigenic Receptor Signaling Pathway	0.66	1.43
Ethanol Degradation IV	0.658	1.04
Mitotic Roles of Polo-Like Kinase	0.65	0.463
CCR3 Signaling in Eosinophils	0.64	0.395
Coronavirus Replication Pathway	0.64	0.483
Regulation of Cellular Mechanics by Calpain Protease	0.638	1.33
Acetyl-CoA Biosynthesis I (Pyruvate Dehydrogenase Complex)	0.636	0.561
Antioxidant Action of Vitamin C	0.636	0.41
Ceramide Biosynthesis	0.636	0.561
Phosphatidylcholine Biosynthesis I	0.636	0.561
CDP-diacylglycerol Biosynthesis I	0.631	0
Apelin Liver Signaling Pathway	0.606	0.485
SPINK1 General Cancer Pathway	0.606	0.706
Amyotrophic Lateral Sclerosis Signaling	0.604	0.587
HOTAIR Regulatory Pathway	0.599	0.507
Apelin Muscle Signaling Pathway	0.587	1.2
nNOS Signaling in Skeletal Muscle Cells	0.587	0.437
Sphingomyelin Metabolism	0.587	1.33
Neuregulin Signaling	0.583	0.807
Phosphatidylglycerol Biosynthesis II (Non-plastidic)	0.582	0
Breast Cancer Regulation by Stathmin1	0.565	1.21
Basal Cell Carcinoma Signaling	0.564	0
Ephrin B Signaling	0.564	0.654
ERK/MAPK Signaling	0.564	0.423
Netrin Signaling	0.564	1.37
Nitric Oxide Signaling in the Cardiovascular System	0.562	1.06
GNRH Signaling	0.559	1.03
NGF Signaling	0.553	0
CXCR4 Signaling	0.547	1.1
Citrulline Biosynthesis	0.544	0.47
Folate Transformations I	0.544	1.23
Salvage Pathways of Pyrimidine Deoxyribonucleotides	0.544	1.23
UVC-Induced MAPK Signaling	0.539	0.71
Synaptic Long Term Depression	0.536	0.289
Melanocyte Development and Pigmentation Signaling	0.533	1.13
VEGF Signaling	0.523	0.545
PTEN Signaling	0.502	0.86
ILK Signaling	0.5	0.724
Dopamine Degradation	0.481	0.764
Lymphotoxin β Receptor Signaling	0.481	1
IGF-1 Signaling	0.474	1.02
Regulation of eIF4 and p70S6K Signaling	0.471	0
Sperm Motility	0.471	1.66
Relaxin Signaling	0.462	1.05
BEX2 Signaling Pathway	0.458	0.305
Huntington's Disease Signaling	0.457	0.536
Triacylglycerol Degradation	0.456	0.597
Epithelial Adherens Junction Signaling	0.447	1.61
Ethanol Degradation II	0.447	0.71
Chondroitin Sulfate Biosynthesis	0.444	0
MSP-RON Signaling Pathway	0.444	0.58
Cleavage and Polyadenylation of Pre-mRNA	0.441	0.373
DNA Methylation and Transcriptional Repression Signaling	0.431	0.328
IL-9 Signaling	0.431	0.686
Nucleotide Excision Repair Pathway	0.431	0.328
BAG2 Signaling Pathway	0.428	0.754
Dermatan Sulfate Biosynthesis	0.42	0
PCP (Planar Cell Polarity) Pathway	0.42	0
Fatty Acid β-oxidation I	0.416	0.314
SNARE Signaling Pathway	0.416	0.801
NAD biosynthesis II (from tryptophan)	0.413	0.947
UDP-N-acetyl-D-galactosamine Biosynthesis II	0.413	0.347
FGF Signaling	0.409	0.724
Th2 Pathway	0.408	1.69
Complement System	0.401	0.638
Noradrenaline and Adrenaline Degradation	0.401	0.638
Pyrimidine Ribonucleotides De Novo Biosynthesis	0.401	0.302
RAC Signaling	0.401	0
Xenobiotic Metabolism CAR Signaling Pathway	0.399	0.457
DNA Double-Strand Break Repair by Homologous Recombination	0.389	0.324
DNA Double-Strand Break Repair by Non-Homologous End Joining	0.389	2.55
Docosahexaenoic Acid (DHA) Signaling	0.387	0.289
Notch Signaling	0.387	0
Stearate Biosynthesis I (Animals)	0.387	0.504
Human Embryonic Stem Cell Pluripotency	0.386	0.672
MSP-RON Signaling In Cancer Cells Pathway	0.386	0.533
Leukocyte Extravasation Signaling	0.381	0
Antigen Presentation Pathway	0.374	0
Unfolded protein response	0.374	1.71
Dendritic Cell Maturation	0.373	0
PPARα/RXRα Activation	0.37	4.63
Choline Biosynthesis III	0.367	0.303
Fatty Acid Activation	0.367	0.842
Telomere Extension by Telomerase	0.367	0.303
Xenobiotic Metabolism General Signaling Pathway	0.367	0
WNT/Ca+ pathway	0.357	0
Gap Junction Signaling	0.353	1.2
Thrombin Signaling	0.35	1.08
IL-4 Signaling	0.349	0
Phospholipases	0.348	0.74
Chondroitin Sulfate Degradation (Metazoa)	0.346	0.283
Parkinson's Signaling	0.346	0.283
ERBB Signaling	0.341	0.886
1D-myo-inositol Hexakisphosphate Biosynthesis II (Mammalian)	0.327	0.266
D-myo-inositol (1,3,4)-trisphosphate Biosynthesis	0.327	0.754
Dermatan Sulfate Degradation (Metazoa)	0.327	0.266
Agrin Interactions at Neuromuscular Junction	0.321	0.688
RHOA Signaling	0.317	0.975
Cardiac β-adrenergic Signaling	0.316	0.554
G Protein Signaling Mediated by Tubby	0.314	0.873
Apelin Cardiomyocyte Signaling Pathway	0.305	0.338
FXR/RXR Activation	0.305	0.301
Synaptogenesis Signaling Pathway	0.3	0.455
Retinol Biosynthesis	0.294	0
Role of OCT4 in Mammalian Embryonic Stem Cell Pluripotency	0.294	0
Granzyme A Signaling	0.293	0.235
Mitochondrial L-carnitine Shuttle Pathway	0.293	0.68
Dermatan Sulfate Biosynthesis (Late Stages)	0.284	0
Caveolar-mediated Endocytosis Signaling	0.281	0.921
GPCR-Mediated Integration of Enteroendocrine Signaling Exemplified by an L Cell	0.281	1.29
Circadian Rhythm Signaling	0.278	0.648
NER (Nucleotide Excision Repair, Enhanced Pathway)	0.278	0
PFKFB4 Signaling Pathway	0.275	1.7
Leptin Signaling in Obesity	0.273	1.27
p70S6K Signaling	0.27	0
Antiproliferative Role of Somatostatin Receptor 2	0.266	0.341
GABA Receptor Signaling	0.264	0.256
Histamine Degradation	0.264	0.614
Valine Degradation I	0.264	0.208
PD-1, PD-L1 cancer immunotherapy pathway	0.26	0.701
Neurotrophin/TRK Signaling	0.259	0.332
Assembly of RNA Polymerase II Complex	0.257	0
Chondroitin Sulfate Biosynthesis (Late Stages)	0.257	0
Dopamine Receptor Signaling	0.252	0.551
Putrescine Degradation III	0.25	0.587
Amyloid Processing	0.249	1.11
Renal Cell Carcinoma Signaling	0.246	0
UVB-Induced MAPK Signaling	0.24	0
Estrogen-Dependent Breast Cancer Signaling	0.239	0.524
TCA Cycle II (Eukaryotic)	0.238	0
Bupropion Degradation	0.216	1
D-myo-inositol (1,4,5)-Trisphosphate Biosynthesis	0.206	0.963
NAD Salvage Pathway II	0.196	0
Tryptophan Degradation X (Mammalian, via Tryptamine)	0.196	0.465
3-phosphoinositide Biosynthesis	0	0.674
3-phosphoinositide Degradation	0	0.311
Acetone Degradation I (to Methylglyoxal)	0	0.573
Actin Cytoskeleton Signaling	0	0
Actin Nucleation by ARP-WASP Complex	0	0.622
Airway Inflammation in Asthma	0	0.738
Allograft Rejection Signaling	0	0
Altered T Cell and B Cell Signaling in Rheumatoid Arthritis	0	0
Antiproliferative Role of TOB in T Cell Signaling	0	0
Apelin Adipocyte Signaling Pathway	0	0
Apelin Endothelial Signaling Pathway	0	0.523
Autoimmune Thyroid Disease Signaling	0	0
Axonal Guidance Signaling	0	0
B Cell Receptor Signaling	0	0
BER (Base Excision Repair) Pathway	0	0.5
BMP signaling pathway	0	0.708
Calcium Signaling	0	0
Calcium-induced T Lymphocyte Apoptosis	0	0
CCR5 Signaling in Macrophages	0	0
CD28 Signaling in T Helper Cells	0	0
CDC42 Signaling	0	0
CDK5 Signaling	0	0.393
Cellular Effects of Sildenafil (Viagra)	0	0.644
Clathrin-mediated Endocytosis Signaling	0	0
Communication between Innate and Adaptive Immune Cells	0	0
CTLA4 Signaling in Cytotoxic T Lymphocytes	0	0
Cytotoxic T Lymphocyte-mediated Apoptosis of Target Cells	0	0
D-myo-inositol (1,4,5,6)-Tetrakisphosphate Biosynthesis	0	0.385
D-myo-inositol (3,4,5,6)-tetrakisphosphate Biosynthesis	0	0.385
D-myo-inositol-5-phosphate Metabolism	0	0.421
Dilated Cardiomyopathy Signaling Pathway	0	0.656
Dopamine-DARPP32 Feedback in cAMP Signaling	0	0
EIF2 Signaling	0	0.373
Ephrin A Signaling	0	0
Ephrin Receptor Signaling	0	0.517
ERBB4 Signaling	0	0
Estrogen Biosynthesis	0	0.848
Estrogen Receptor Signaling	0	0.538
FAK Signaling	0	0.413
FAT10 Signaling Pathway	0	0
Glioma Invasiveness Signaling	0	0
Glutamate Receptor Signaling	0	0
GP6 Signaling Pathway	0	0.294
Graft-versus-Host Disease Signaling	0	0
Hematopoiesis from Pluripotent Stem Cells	0	0
Heparan Sulfate Biosynthesis	0	0
Heparan Sulfate Biosynthesis (Late Stages)	0	0
HIPPO signaling	0	0
ICOS-ICOSL Signaling in T Helper Cells	0	0
IL-15 Signaling	0	0
Insulin Receptor Signaling	0	1
Insulin Secretion Signaling Pathway	0	0.783
Integrin Signaling	0	0
Iron homeostasis signaling pathway	0	0
Kinetochore Metaphase Signaling Pathway	0	0
Macropinocytosis Signaling	0	0
Maturity Onset Diabetes of Young (MODY) Signaling	0	0
Melatonin Degradation I	0	0.275
Melatonin Signaling	0	0.983
Mitochondrial Dysfunction	0	0
mTOR Signaling	0	0.317
Neuropathic Pain Signaling In Dorsal Horn Neurons	0	0.775
Neuroprotective Role of THOP1 in Alzheimer's Disease	0	0
Neurovascular Coupling Signaling Pathway	0	0.367
NF-κB Signaling	0	0
Nicotine Degradation II	0	0.241
Nicotine Degradation III	0	0.313
NRF2-mediated Oxidative Stress Response	0	0
NUR77 Signaling in T Lymphocytes	0	0
OX40 Signaling Pathway	0	0
Oxidative Ethanol Degradation III	0	0.614
PAK Signaling	0	0.36
Paxillin Signaling	0	0.447
Phagosome Maturation	0	0
Phospholipase C Signaling	0	0
PKCθ Signaling in T Lymphocytes	0	0
Primary Immunodeficiency Signaling	0	0
Protein Ubiquitination Pathway	0	0
Pyrimidine Ribonucleotides Interconversion	0	0.328
RAR Activation	0	0.509
Reelin Signaling in Neurons	0	0.762
Regulation of Actin-based Motility by Rho	0	0
Regulation of IL-2 Expression in Activated and Anergic T Lymphocytes	0	0
Regulation of the Epithelial-Mesenchymal Transition Pathway	0	0.421
Remodeling of Epithelial Adherens Junctions	0	0
RHOGDI Signaling	0	0.429
Role of NFAT in Regulation of the Immune Response	0	0
SAPK/JNK Signaling	0	0
Semaphorin Neuronal Repulsive Signaling Pathway	0	0.435
Semaphorin Signaling in Neurons	0	0
Serotonin Degradation	0	0
Serotonin Receptor Signaling	0	0
Signaling by Rho Family GTPases	0	0.496
Sonic Hedgehog Signaling	0	1.41
Superpathway of Inositol Phosphate Compounds	0	0.595
Superpathway of Melatonin Degradation	0	0
Systemic Lupus Erythematosus In T Cell Signaling Pathway	0	0
Systemic Lupus Erythematosus Signaling	0	0
T Cell Exhaustion Signaling Pathway	0	0
T Cell Receptor Signaling	0	0
T Helper Cell Differentiation	0	0
TEC Kinase Signaling	0	0
Th17 Activation Pathway	0	0
Tight Junction Signaling	0	0.554
TR/RXR Activation	0	0.281
Transcriptional Regulatory Network in Embryonic Stem Cells	0	0
tRNA Splicing	0	0
Tryptophan Degradation III (Eukaryotic)	0	0.889
Type I Diabetes Mellitus Signaling	0	0
Virus Entry via Endocytic Pathways	0	0
Xenobiotic Metabolism PXR Signaling Pathway	0	0.6
